# Detection of a novel parahenipavirus from northern short-tailed shrews (*Blarina brevicauda* [Say, 1823])

**DOI:** 10.1101/2024.10.03.616414

**Authors:** Sakiho Imai, Mai Kishimoto, Masayuki Horie

**Affiliations:** School of Veterinary Science, College of Life, Environment, and Advanced Science, Osaka Prefecture University, Izumisano, Osaka, Japan; Laboratory of Veterinary Microbiology, Graduate School of Veterinary Science, Osaka Metropolitan University, Izumisano, Osaka, Japan; Osaka International Research Center for Infectious Diseases, Osaka Metropolitan University, Osaka, Japan

## Abstract

Parahenipaviruses (genus *Parahenipavirus*) are non-segmented negative strand RNA viruses belonging to the family *Paramyxoviridae* of the order *Mononegavirales*. Parahenipaviruses have been detected in shrews and rodents, some of which have been reported to be associated with human diseases. Although many parahenipaviruses have been identified thus far, there still exist large phylogenetic gaps in parahenipaviruses, suggesting the existence of yet-to-be-identified parahenipaviruses. In this study, we analyzed public RNA-seq data and identified a novel parahenipavirus from northern short-tailed shrews (*Blarina brevicauda* [Say, 1823]), tentatively named Blarina brevicauda virus (BbV). Based on sequence comparisons between BbV and its most closely related viruses, BbV meets the International Committee on Taxonomy of Viruses species demarcation criteria, and therefore we propose that BbV is a novel species of virus in the genus *Parahenipavirus*. Furthermore, mapping analysis using RNA-seq data derived from multiple tissues of northern short-tailed shrews suggested that BbV is kidney-tropic. This study provides novel insights into the diversity of parahenipaviruses, which would contribute to a deeper understanding of their evolution and control of infectious diseases.
