## Supplementary material for "Detection of a novel parahenipavirus from northern short-tailed shrews (*Blarina brevicauda* [Say, 1823])": Table S1

### Sheet: Sheet1
Supplementary Table 1. Accession numbers used in the phylogenetic analyses.
Virus name	Genome	N protein	L protein
Jingmen Crocidura shantungensis henipavirus 1	OM030314.1	UOX72979.1	UOX72985.1
Langya virus	OM101125.1	UUV47202.1	UUV47207.1
Gamak virus	MZ574407.1	QYO90513.1	QYO90519.1
Jingmen Crocidura shantungensis henipavirus 2	OM030315.1	UOX72986.1	UOX72992.1
Wenzhou Apodemus agrarius henipavirus 1	MZ328275.1	UBB42268.1	UBB42274.1
Crocidura tanakae henipavirus	OQ970176.1	WIU81491.1	WIU81494.1
Wenzhou shrew henipavirus 1	OQ715593.1	WPV62322.1	WPV62328.1
Denwin virus	OK623354.1	UQM99522.1	UQM99529.1
Chodsigoa hypsibia henipavirus	OQ236120.1	NAa	WEU70827.1
Melian virus	OK623353.1	UQM99513.1	UQM99520.1
Wufeng Crocidura attenuata henipavirus 1	OM030317.1	UOX73000.1	UOX73006.1
Wufeng Chodsigoa smithii henipavirus 1	OM030316.1	UOX72993.1	UOX72999.1
Mojiang virus	KF278639.1	AHM23770.1	AHM23778.1
Resua virus	OR713876.1	WPS63679.1	WPS63680.1
Lechcodon virus	OR713879.1	WPS63701.1	WPS63700.1
Hasua virus	OR713881.1	WPS63715.1	WPS63714.1
Daeryong virus	MZ574409.1	QYO90527.1	QYO90533.1
Ninorex virus	OQ438286.1	WJL29498.1	WJL29506.1
Nipah virus	AF212302.2	AAF73377.1	AAK29089.1
Hendra virus	AF017149.3	AAC83187.1	AAC83194.3
Ghana viru	HQ660129.1	AFH96006.1	AET43339.1
Cedar virus	JQ001776.1	AFP87274.1	AFP87280.1
Angavokely henipavirus	ON613535.1	UVG43991.1	UVG43990.1
J virus	AY900001.1	AAX86025.1	AAX86035.1
Canine distemper virus	AF014953.1	AAC26990.1	AAC26996.1
Meleucus virus	OK623365.1	UQM99622.1	UQM99628.1
Henipavirus sp. LS-SCDW-1	PQ421759.1	XXL23924.1	XXL23918.1
a) Not avaiable.
