## Supplementary material for "Detection of a novel parahenipavirus from northern short-tailed shrews (*Blarina brevicauda* [Say, 1823])": Table S2

### Sheet: Sheet1
Supplementary Table 2. SRA Run accession numbers used for mapping analysis.
SRR24416556
SRR24416557
SRR26303707
SRR26303706
SRR26303705
SRR26303704
SRR26303702
SRR26303701
SRR26303700
SRR26303699
SRR26303698
SRR26303697
SRR26303696
SRR26303695
SRR29350206
SRR29350205
SRR29350194
SRR29350189
SRR29350188
SRR26303714
SRR26303703
SRR29350187
SRR29350186
SRR29350185
SRR29350184
SRR26303711
SRR26303710
SRR26303709
SRR26303708
SRR26303694
SRR29350183
SRR29350204
SRR29350203
SRR29350202
SRR29350201
SRR26303719
SRR26303718
SRR29350200
SRR29350199
SRR29350198
SRR29350197
SRR29350196
SRR26303717
SRR26303716
SRR26303715
SRR26303713
SRR26303712
SRR29350195
SRR29350193
SRR29350192
SRR29350191
SRR29350190
SRR29286279
SRR29286278
SRR29286277
SRR29286276
SRR29286275
SRR29290919
SRR29286274
SRR29286273
SRR26303758
SRR26303747
SRR26303738
SRR26303737
SRR26303735
SRR26303734
SRR26303733
SRR26303736
SRR26303725
SRR26303732
SRR26303731
SRR26303730
SRR26303729
SRR26303759
SRR26303757
SRR26303756
SRR26303755
SRR26303754
SRR26303753
SRR26303752
SRR26303751
SRR26303750
SRR26303728
SRR26303727
SRR26303726
SRR26303724
SRR26303723
SRR26303749
SRR26303748
SRR26303746
SRR26303745
SRR26303744
SRR26303722
SRR26303721
SRR26303720
SRR26303743
SRR26303742
SRR26303741
SRR26303740
SRR26303739
SRR17216487
SRR17216488
SRR17216489
SRR17216490
SRR17216491
SRR17216492
SRR23712537
SRR23712536
SRR23712525
SRR23712520
SRR23712519
SRR23712518
SRR23712517
SRR23712516
SRR23712515
SRR23712514
SRR23712535
SRR23712534
SRR23712533
SRR23712532
SRR23712531
SRR23712530
SRR23712529
SRR23712528
SRR23712527
SRR23712526
SRR23712524
SRR23712523
SRR23712522
SRR23712521
SRR26303781
SRR26303780
SRR26303769
SRR26303764
SRR26303763
SRR26303762
SRR26303761
SRR26303760
SRR26303779
SRR26303778
SRR26303777
SRR26303776
SRR26303775
SRR26303774
SRR26303773
SRR26303772
SRR26303771
SRR26303770
SRR26303768
SRR26303767
SRR26303766
SRR26303765
DRR253098
DRR253099
ERR6501668
ERR6501669
ERR6501670
ERR6501671
ERR6501672
ERR6501673
SRR17216399
SRR17216400
SRR17216401
SRR17216402
SRR17216403
SRR17216404
SRR17216405
SRR17216406
SRR17216407
SRR17216408
SRR17216479
SRR17216480
SRR17216481
SRR17216482
SRR17216483
SRR17216484
SRR17216485
SRR17216486
SRR17216493
SRR17216494
SRR17216495
SRR17216496
SRR17216497
SRR17216498
SRR17216499
SRR17216500
SRR17216501
SRR17216502
SRR17216503
SRR17216504
SRR12442731
DRR277177
DRR277178
DRR277179
DRR277180
DRR277181
DRR277182
DRR277183
DRR277184
DRR277185
SRR869614
SRR869615
SRR4249967
SRR7909950
SRR7909951
SRR7909952
SRR7909953
SRR7909954
SRR7909955
SRR7909956
SRR7909957
SRR7909958
SRR7909959
SRR7909960
SRR7909961
SRR7909963
SRR7909964
SRR7909965
SRR7909966
SRR7909967
SRR7909968
SRR7909969
SRR10054336
SRR10054335
SRR10054319
SRR10054318
SRR10054317
SRR10054326
SRR10054323
SRR10054322
SRR10054321
SRR10054320
SRR10054325
SRR10054324
SRR10054329
SRR10054328
SRR10054327
SRR10054334
SRR10054333
SRR10054332
SRR10054331
SRR10054330
SRR10054338
SRR10054337
SRR11364407
SRR11364409
SRR11364408
SRR11880370
SRR11880369
SRR12442743
SRR12442742
SRR12442741
SRR12442740
SRR12442739
SRR12442738
SRR12442737
SRR12442735
SRR12442734
SRR12442733
SRR12442732
SRR636852
SRR636853
SRR636878
SRR636879
SRR636880
SRR636902
SRR636903
SRR636946
SRR636947
SRR765874
SRR765875
SRR765876
SRR765877
SRR869610
SRR869611
SRR869612
SRR869613
SRR26395501
SRR26395493
SRR26395492
SRR26395491
SRR26395490
SRR26395489
SRR26395488
SRR26395487
SRR26395510
SRR26395509
SRR26395508
SRR26395507
SRR26395506
SRR26395505
SRR26395504
SRR26395503
SRR26395502
SRR26395500
SRR26395494
SRR26395499
SRR26404653
SRR26395498
SRR26395497
SRR26395496
SRR26395495
SRR22588090
SRR26395513
SRR26395512
SRR26395511
