## Supplementary material for "Detection of a novel parahenipavirus from northern short-tailed shrews (*Blarina brevicauda* [Say, 1823])": Table S3

### Sheet: Sheet1
Supplementary Table 3. Frequencies of mRNA editing
	Number of G insertion and encoded protein
SRA Run accession	0 (P)	1 (V)	2 (W)	3 (P)
SRR17216496	130 (30.7%)	201 (47.5%)	92 (21.7%)	0 (0.0%)
SRR17216491	73 (38.0%)	87 (45.3%)	32 (16.7%)	0 (0.0%)
SRR17216481	42 (22.6%)	112 (60.2%)	32 (17.2%)	0 (0.0%)
SRR17216486	36 (52.2%)	16 (23.2%)	3 (4.3%)	14 (20.3%)
Total (average %)	281 (35.9%)	416 (44.1%)	159 (15.0%)	14 (5.1%)
